# *ClassifyITS*: An R Package for assigning taxonomy to fungal ITS sequences using taxon-specific cutoff values

**DOI:** 10.64898/2026.08.31.748297

**Authors:** Quinn S. Moon, Leho Tedersoo, Christian Griebler, Clemens Karwautz, Angela Cukusic, Timothy Y. James

## Abstract

1. Fungi are key drivers of decomposition and nutrient cycling across the globe, yet accurate classification of environmental fungal internal transcribed spacer (ITS) sequences remains challenging. These persistent challenges reflect the variable evolutionary properties of ITS, limited representation of fungal diversity in reference databases, and the application of classifiers originally developed for more conserved prokaryotic markers.
2. Here, we present ClassifyITS, an R package that performs alignment-based taxonomic classification of full length fungal ITS sequences or individual ITS subregions (ITS1 or ITS2) using taxon-specific sequence identity thresholds. In addition to taxonomic assignments, ClassifyITS generates summary statistics and diagnostic visualizations to support interpretation and quality control.
3. Using a deep subsurface fungal ITS dataset containing many poorly characterized taxa, ClassifyITS outperformed the common classifiers SINTAX and DADA2, with higher agreement to expert curated assignments and lower rates of over classifying and under classifying sequences to taxonomic ranks. Across all classifiers and approaches, taxonomic accuracy increased strongly with sequence similarity to the reference database, emphasizing the importance of continued expansion and curation of fungal sequence databases.
4. By providing an accessible and reproducible R based workflow that improves taxonomic classification, ClassifyITS supports more accurate biodiversity monitoring and enhances downstream functional interpretation of fungal communities.
