## Supplemental Data for "*ClassifyITS*: An R Package for assigning taxonomy to fungal ITS sequences using taxon-specific cutoff values"

rank	Kingdom	Phylum	Class	Order	Family	Genus	Species	e-value-kingdom	e-value-phylum	e-value-class	e-value-order	e-value-family	e-value-genus	per-ident-genus	per-ident-species
kingdom	Alveolata							e-50
phylum	Alveolata	Apicomplexa							e-30
phylum	Alveolata	Chromerida							e-60
phylum	Alveolata	Ciliophora							e-45
phylum	Alveolata	Colpodellida							e-60
phylum	Alveolata	Colponemidia							e-60
phylum	Alveolata	Dinophyta							e-60
phylum	Alveolata	Perkinsida							e-60
kingdom	Amoebozoa							e-50
kingdom	Apusozoa							e-60
kingdom	Breviatae							e-60
kingdom	Centroheliozoa							e-50
kingdom	Choanoflagellata							e-55
kingdom	Corallochytria							e-60
kingdom	Cryptista							e-50
kingdom	Euglenozoa							e-23
kingdom	Filasteriae							e-65
kingdom	Glaucocystoplantae							e-60
kingdom	Haptista							e-55
kingdom	Heterolobosa							e-32
kingdom	Ichthyosporia							e-65
kingdom	Metazoa							e-45
phylum	Metazoa	Annelida							e-70
phylum	Metazoa	Arthropoda							e-60
phylum	Metazoa	Bryozoa							e-60
phylum	Metazoa	Cnidaria							e-70
phylum	Metazoa	Ctenophora							e-80
phylum	Metazoa	Gastrotricha							e-70
phylum	Metazoa	Mollusca							e-50
phylum	Metazoa	Nematoda							e-50
phylum	Metazoa	Platyhelminthes							e-55
phylum	Metazoa	Porifera							e-70
phylum	Metazoa	Rotifera							e-50
phylum	Metazoa	Tardigrada							e-50
kingdom	Nucleariae							e-60
kingdom	Oxymonada							e-50
kingdom	Parabasalia							e-30
kingdom	Planomonada							e-50
kingdom	Rhizaria							e-60
phylum	Rhizaria	Cercozoa							e-60
phylum	Rhizaria	Foraminifera							e-30
phylum	Rhizaria	Haplosporidia							e-60
kingdom	Rhodoplantae							e-60
kingdom	Stramenopila							e-60
phylum	Stramenopila	Bicosoecida							e-60
phylum	Stramenopila	Developea							e-65
phylum	Stramenopila	Hyphochytria							e-75
phylum	Stramenopila	Labyrinthulidia							e-50
phylum	Stramenopila	Ochrophyta							e-80
phylum	Stramenopila	Oomycota							e-70
phylum	Stramenopila	Pirsonida							e-80
phylum	Stramenopila	Placidida							e-70
kingdom	Viridiplantae							e-50
phylum	Viridiplantae	Anthophyta							e-30
phylum	Viridiplantae	Bryophyta							e-40
phylum	Viridiplantae	Chlorophyta							e-70
phylum	Viridiplantae	Lycophyta							e-50
phylum	Viridiplantae	Marchandiophyta							e-70
kingdom	Fungi							e-50
phylum	Fungi								e-60
class	Fungi									e-70
order	Fungi										e-80
family	Fungi											e-90
genus	Fungi													0.9
species	Fungi														0.98
phylum	Fungi	Aphelidiomycota							e-65
genus	Fungi	Aphelidiomycota												0.85
species	Fungi	Aphelidiomycota													0.97
phylum	Fungi	Ascomycota							e-70
order	Fungi	Ascomycota									e-80
family	Fungi	Ascomycota										e-70
genus	Fungi	Ascomycota												0.95
species	Fungi	Ascomycota													0.98
order	Fungi	Ascomycota	Taphrinomycetes								e-80
family	Fungi	Ascomycota	Taphrinomycetes									e-70
genus	Fungi	Ascomycota	Taphrinomycetes											0.90
species	Fungi	Ascomycota	Taphrinomycetes												0.98
order	Fungi	Ascomycota	Schizosaccharomycetes								e-80
family	Fungi	Ascomycota	Schizosaccharomycetes									e-70
genus	Fungi	Ascomycota	Schizosaccharomycetes											0.90
species	Fungi	Ascomycota	Schizosaccharomycetes												0.98
order	Fungi	Ascomycota	Pneumocystidomycetes								e-80
family	Fungi	Ascomycota	Pneumocystidomycetes									e-70
genus	Fungi	Ascomycota	Pneumocystidomycetes											0.90
species	Fungi	Ascomycota	Pneumocystidomycetes												0.98
order	Fungi	Ascomycota	Neolectomycetes								e-80
family	Fungi	Ascomycota	Neolectomycetes									e-70
genus	Fungi	Ascomycota	Neolectomycetes											0.90
species	Fungi	Ascomycota	Neolectomycetes												0.98
order	Fungi	Ascomycota	Archaeorhizomycetes								e-80
family	Fungi	Ascomycota	Archaeorhizomycetes									e-70
genus	Fungi	Ascomycota	Archaeorhizomycetes											0.90
species	Fungi	Ascomycota	Archaeorhizomycetes												0.98
order	Fungi	Ascomycota	Protomycetales								e-80
family	Fungi	Ascomycota	Protomycetales									e-70
genus	Fungi	Ascomycota	Protomycetales											0.90
species	Fungi	Ascomycota	Protomycetales												0.98
order	Fungi	Ascomycota	Alloascoideomycetes								e-80
family	Fungi	Ascomycota	Alloascoideomycetes									e-70
genus	Fungi	Ascomycota	Alloascoideomycetes											0.90
species	Fungi	Ascomycota	Alloascoideomycetes												0.98
order	Fungi	Ascomycota	Dipodascomycetes								e-80
family	Fungi	Ascomycota	Dipodascomycetes									e-70
genus	Fungi	Ascomycota	Dipodascomycetes											0.90
species	Fungi	Ascomycota	Dipodascomycetes												0.98
order	Fungi	Ascomycota	Lipomycetes								e-80
family	Fungi	Ascomycota	Lipomycetes									e-70
genus	Fungi	Ascomycota	Lipomycetes											0.90
species	Fungi	Ascomycota	Lipomycetes												0.98
order	Fungi	Ascomycota	Pichiomycetes								e-80
family	Fungi	Ascomycota	Pichiomycetes									e-70
genus	Fungi	Ascomycota	Pichiomycetes											0.90
species	Fungi	Ascomycota	Pichiomycetes												0.98
order	Fungi	Ascomycota	Saccharomycetes								e-80
family	Fungi	Ascomycota	Saccharomycetes									e-70
genus	Fungi	Ascomycota	Saccharomycetes											0.90
species	Fungi	Ascomycota	Saccharomycetes												0.98
order	Fungi	Ascomycota	Sporopachydermiomycetes								e-80
family	Fungi	Ascomycota	Sporopachydermiomycetes									e-70
genus	Fungi	Ascomycota	Sporopachydermiomycetes											0.90
species	Fungi	Ascomycota	Sporopachydermiomycetes												0.98
order	Fungi	Ascomycota	Trigonopsidomycetes								e-80
family	Fungi	Ascomycota	Trigonopsidomycetes									e-70
genus	Fungi	Ascomycota	Trigonopsidomycetes											0.90
species	Fungi	Ascomycota	Trigonopsidomycetes												0.98
order	Fungi	Ascomycota	Leotiomycetes								e-120
family	Fungi	Ascomycota	Leotiomycetes									e-100
genus	Fungi	Ascomycota	Leotiomycetes											0.95
species	Fungi	Ascomycota	Leotiomycetes												0.98
order	Fungi	Ascomycota	Sordariomycetes								e-120
family	Fungi	Ascomycota	Sordariomycetes	Microascales								e-100
genus	Fungi	Ascomycota	Sordariomycetes	Microascales										0.95
species	Fungi	Ascomycota	Sordariomycetes	Microascales											0.98
family	Fungi	Ascomycota	Sordariomycetes	Sordariales								e-100
genus	Fungi	Ascomycota	Sordariomycetes	Sordariales										0.95
species	Fungi	Ascomycota	Sordariomycetes	Sordariales											0.98
family	Fungi	Ascomycota	Sordariomycetes	Magnaporthales								e-100
genus	Fungi	Ascomycota	Sordariomycetes	Magnaporthales										0.95
species	Fungi	Ascomycota	Sordariomycetes	Magnaporthales											0.98
family	Fungi	Ascomycota	Sordariomycetes	Hypocreales								e-100
genus	Fungi	Ascomycota	Sordariomycetes	Hypocreales										0.95
species	Fungi	Ascomycota	Sordariomycetes	Hypocreales											0.98
order	Fungi	Ascomycota	Sordariomycetes	Glomerellales							e-120
family	Fungi	Ascomycota	Sordariomycetes	Glomerellales								e-100
genus	Fungi	Ascomycota	Sordariomycetes	Glomerellales										0.95
species	Fungi	Ascomycota	Sordariomycetes	Glomerellales											0.98
order	Fungi	Ascomycota	Eurotiomycetes	Eurotiales							e-120
family	Fungi	Ascomycota	Eurotiomycetes	Eurotiales								e-100
genus	Fungi	Ascomycota	Eurotiomycetes	Eurotiales										0.95
species	Fungi	Ascomycota	Eurotiomycetes	Eurotiales											0.98
order	Fungi	Ascomycota	Dothideomycetes								e-120
family	Fungi	Ascomycota	Dothideomycetes									e-100
genus	Fungi	Ascomycota	Dothideomycetes											0.95
species	Fungi	Ascomycota	Dothideomycetes												0.98
order	Fungi	Ascomycota	Sordariomycetes								e-120
family	Fungi	Ascomycota	Sordariomycetes									e-100
genus	Fungi	Ascomycota	Sordariomycetes											0.95
species	Fungi	Ascomycota	Sordariomycetes												0.98
order	Fungi	Ascomycota	Sordariomycetes	Lulworthiales							e-90
family	Fungi	Ascomycota	Sordariomycetes	Lulworthiales								e-70
genus	Fungi	Ascomycota	Sordariomycetes	Lulworthiales										0.90
species	Fungi	Ascomycota	Sordariomycetes	Lulworthiales											0.98
order	Fungi	Ascomycota	Pezizomycetes								e-120
family	Fungi	Ascomycota	Pezizomycetes									e-100
genus	Fungi	Ascomycota	Pezizomycetes											0.95
species	Fungi	Ascomycota	Pezizomycetes												0.98
order	Fungi	Ascomycota	Pezizomycetes	Pezizales							e-90
family	Fungi	Ascomycota	Pezizomycetes	Pezizales								e-70
genus	Fungi	Ascomycota	Pezizomycetes	Pezizales										0.90
species	Fungi	Ascomycota	Pezizomycetes	Pezizales											0.98
order	Fungi	Ascomycota	Orbiliomycetes	Orbiliales							e-100
family	Fungi	Ascomycota	Orbiliomycetes	Orbiliales								e-70
genus	Fungi	Ascomycota	Orbiliomycetes	Orbiliales										0.90
species	Fungi	Ascomycota	Orbiliomycetes	Orbiliales											0.98
phylum	Fungi	Basidiobolomycota							e-75
species	Fungi	Basidiobolomycota													0.97
class	Fungi	Basidiomycota							e-75
order	Fungi	Basidiomycota									e-120
genus	Fungi	Basidiomycota												0.90
species	Fungi	Basidiomycota													0.98
class	Fungi	Basidiomycota	Wallemiomycetes							e-75
order	Fungi	Basidiomycota	Wallemiomycetes								e-100
class	Fungi	Basidiomycota	Exobasidiomycetes							e-75
order	Fungi	Basidiomycota	Exobasidiomycetes								e-100
class	Fungi	Basidiomycota	Malasseziomycetes							e-75
order	Fungi	Basidiomycota	Malasseziomycetes								e-100
class	Fungi	Basidiomycota	Moniliellomycetes							e-75
order	Fungi	Basidiomycota	Moniliellomycetes								e-100
class	Fungi	Basidiomycota	Ustilaginomycetes							e-75
order	Fungi	Basidiomycota	Ustilaginomycetes								e-100
class	Fungi	Basidiomycota	Agaricostilbomycetes							e-75
order	Fungi	Basidiomycota	Agaricostilbomycetes								e-100
class	Fungi	Basidiomycota	Cystobasidiomycetes							e-75
order	Fungi	Basidiomycota	Cystobasidiomycetes								e-100
class	Fungi	Basidiomycota	Microbotryomycetes							e-75
order	Fungi	Basidiomycota	Microbotryomycetes								e-120
class	Fungi	Basidiomycota	Mixiomycetes							e-75
order	Fungi	Basidiomycota	Mixiomycetes								e-100
class	Fungi	Basidiomycota	Pucciniomycetes							e-75
order	Fungi	Basidiomycota	Pucciniomycetes								e-100
class	Fungi	Basidiomycota	Atractiellomycetes							e-75
order	Fungi	Basidiomycota	Atractiellomycetes								e-100
class	Fungi	Basidiomycota	Classiculomycetes							e-75
order	Fungi	Basidiomycota	Classiculomycetes								e-100
class	Fungi	Basidiomycota	Cryptomycocolacomycetes							e-75
order	Fungi	Basidiomycota	Cryptomycocolacomycetes								e-100
class	Fungi	Basidiomycota	Spiculogloeomycetes							e-75
order	Fungi	Basidiomycota	Spiculogloeomycetes								e-100
class	Fungi	Basidiomycota	Tritirachiomycetes							e-75
order	Fungi	Basidiomycota	Tritirachiomycetes								e-100
class	Fungi	Basidiomycota	Tremellomycetes							e-75
order	Fungi	Basidiomycota	Tremellomycetes								e-100
order	Fungi	Basidiomycota	Agaricomycetes	Cantharellales							e-100
genus	Fungi	Basidiomycota	Agaricomycetes	Cantharellales										0.9
order	Fungi	Basidiomycota	Agaricomycetes	Geastrales							e-90
genus	Fungi	Basidiomycota	Agaricomycetes	Geastrales										0.9
order	Fungi	Basidiomycota	Agaricomycetes	Gomphales							e-90
genus	Fungi	Basidiomycota	Agaricomycetes	Gomphales										0.9
order	Fungi	Basidiomycota	Agaricomycetes	Hysterangiales							e-90
genus	Fungi	Basidiomycota	Agaricomycetes	Hysterangiales										0.9
order	Fungi	Basidiomycota	Agaricomycetes	Phallales							e-100
genus	Fungi	Basidiomycota	Agaricomycetes	Phallales										0.9
order	Fungi	Basidiomycota	Agaricomycetes	Sebacinales							e-100
genus	Fungi	Basidiomycota	Agaricomycetes	Sebacinales										0.9
phylum	Fungi	BCG2							e-66
species	Fungi	BCG2													0.95
phylum	Fungi	Blastocladiomycota							e-66
order	Fungi	Blastocladiomycota									e-80
genus	Fungi	Blastocladiomycota												0.85
species	Fungi	Blastocladiomycota													0.95
phylum	Fungi	Calcarisporielliomycota							e-80
order	Fungi	Calcarisporielliomycota									e-100
genus	Fungi	Calcarisporielliomycota												0.9
species	Fungi	Calcarisporielliomycota													0.95
phylum	Fungi	Chytridiomycota							e-70
order	Fungi	Chytridiomycota									e-80
genus	Fungi	Chytridiomycota												0.85
species	Fungi	Chytridiomycota													0.95
phylum	Fungi	Entomophthoromycota							e-70
order	Fungi	Entomophthoromycota									e-80
genus	Fungi	Entomophthoromycota												0.85
species	Fungi	Entomophthoromycota													0.95
phylum	Fungi	Entorrhizomycota							e-70
order	Fungi	Entorrhizomycota									e-100
genus	Fungi	Entorrhizomycota												0.9
species	Fungi	Entorrhizomycota													0.95
phylum	Fungi	Glomeromycota							e-80
order	Fungi	Glomeromycota									e-100
genus	Fungi	Glomeromycota												0.85
species	Fungi	Glomeromycota													0.95
phylum	Fungi	GS01							e-26
species	Fungi	GS01													0.95
phylum	Fungi	Kickxellomycota							e-55
order	Fungi	Kickxellomycota									e-80
genus	Fungi	Kickxellomycota												0.85
species	Fungi	Kickxellomycota													0.95
phylum	Fungi	Monoblepharomycota							e-70
order	Fungi	Monoblepharomycota									e-80
genus	Fungi	Monoblepharomycota												0.85
species	Fungi	Monoblepharomycota													0.95
phylum	Fungi	Mortierellomycota							e-80
order	Fungi	Mortierellomycota									e-100
genus	Fungi	Mortierellomycota												0.9
species	Fungi	Mortierellomycota													0.95
phylum	Fungi	Mucoromycota							e-70
order	Fungi	Mucoromycota									e-100
genus	Fungi	Mucoromycota												0.9
species	Fungi	Mucoromycota													0.95
order	Fungi	Mucoromycota	Endogonomycetes	Endogonales							e-100
genus	Fungi	Mucoromycota	Endogonomycetes	Endogonales										0.85
species	Fungi	Mucoromycota	Endogonomycetes	Endogonales											0.95
phylum	Fungi	Neocallimastigomycota							e-90
order	Fungi	Neocallimastigomycota									e-80
genus	Fungi	Neocallimastigomycota												0.85
species	Fungi	Neocallimastigomycota													0.95
phylum	Fungi	Olpidiomycota							e-75
order	Fungi	Olpidiomycota									e-80
genus	Fungi	Olpidiomycota												0.85
species	Fungi	Olpidiomycota													0.95
phylum	Fungi	Rozellomycota							e-56
order	Fungi	Rozellomycota									e-80
genus	Fungi	Rozellomycota												0.85
species	Fungi	Rozellomycota													0.95
phylum	Fungi	Zoopagomycota							e-48
order	Fungi	Zoopagomycota									e-80
genus	Fungi	Zoopagomycota												0.85
species	Fungi	Zoopagomycota													0.95
species	Fungi	Ascomycota	Leotiomycetes	Helotiales	Sclerotiniaceae	Acephala	macrosclerotiorum								0.98
genus	Fungi	Basidiomycota	Agaricomycetes	Russulales	Albatrellaceae	Albatrellus							e-140
genus	Fungi	Ascomycota	Pezizomycetes	Pezizales	Aleurinaceae	Aleurina							e-95
genus	Fungi	Basidiomycota	Agaricomycetes	Agaricales	Amanitaceae	Amanita							e-93
genus	Fungi	Basidiomycota	Agaricomycetes	Agaricales	Thelephoraceae	Amphinema							e-160
genus	Fungi	Basidiomycota	Agaricomycetes	Agaricales	Thelephoraceae	Tylospora							e-160
genus	Fungi	Basidiomycota	Agaricomycetes	Boletales	Paxillaceae	Austropaxillus								0.87
genus	Fungi	Basidiomycota	Agaricomycetes	Thelephorales	Boletopsidaceae	Boletopsis								0.90
genus	Fungi	Basidiomycota	Agaricomycetes	Boletales	Boletaceae	Boletus							e-120
genus	Fungi	Basidiomycota	Agaricomycetes	Trechisporales	Byssocorticiaceae	Byssocorticium							e-175
genus	Fungi	Basidiomycota	Agaricomycetes	Cantharellales	Cantharellaceae	Cantharellus							e-175
genus	Fungi	Basidiomycota	Agaricomycetes	Agaricales	Catathelasmataceae	Catathelasma								0.95
genus	Fungi	Ascomycota	Dothideomycetes	Mytilinidiales	Cenococcaceae	Cenococcum								0.96
genus	Fungi	Basidiomycota	Agaricomycetes	Ceratobasidiales	Ceratobasidiaceae	Ceratobasidium							e-180
genus	Fungi	Basidiomycota	Agaricomycetes	Agaricales	Clavariadelphaceae	Clavariadelphus							e-180
genus	Fungi	Basidiomycota	Agaricomycetes	Polyporales	Hymenochaetaceae	Coltricia							e-95
genus	Fungi	Basidiomycota	Agaricomycetes	Agaricales	Cortinariaceae	Cortinarius							e-150
genus	Fungi	Ascomycota	Pezizomycetes	Pezizales	Pezizaceae	Densospora							e-150
genus	Fungi	Basidiomycota	Agaricomycetes	Agaricales	Descoleaceae	Descolea							e-170
genus	Fungi	Ascomycota	Eurotiomycetes	Eurotiales	Elaphomycetaceae	Elaphomyces							e-140
genus	Fungi	Zygomycota	Mucoromycetes	Endogonales	Endogonaceae	Endogone							e-150
genus	Fungi	Basidiomycota	Agaricomycetes	Agaricales	Entolomataceae	Entoloma							e-180
genus	Fungi	Ascomycota	Pezizomycetes	Pezizales	Pezizaceae	Galactinia							e-150
genus	Fungi	Ascomycota	Pezizomycetes	Pezizales	Unknown	Genea							e-80
genus	Fungi	Ascomycota	Pezizomycetes	Pezizales	Pezizaceae	Humaria							e-80
genus	Fungi	Ascomycota	Pezizomycetes	Pezizales	Pyronemataceae	Geopora							e-180
genus	Fungi	Basidiomycota	Agaricomycetes	Agaricales	Guyanagoricaceae	Guyanagarica							e-160
genus	Fungi	Basidiomycota	Agaricomycetes	Agaricales	Hebelomataceae	Hebeloma							e-120
genus	Fungi	Basidiomycota	Agaricomycetes	Agaricales	Hymenogastraceae	Alnicola							e-120
genus	Fungi	Ascomycota	Leotiomycetes	Helotiales	Hyaloscyphaceae	Hyaloscypha								0.97
genus	Fungi	Basidiomycota	Agaricomycetes	Thelephorales	Hydnellaceae	Hydnellum							e-140
genus	Fungi	Basidiomycota	Agaricomycetes	Thelephorales	Hydnellaceae	Sarcodon							e-140
genus	Fungi	Ascomycota	Pezizomycetes	Pezizales	Discinaceae	Hydnotrya								0.87
genus	Fungi	Basidiomycota	Agaricomycetes	Agaricales	Hygrophoraceae	Hygrophorus							e-120
genus	Fungi	Basidiomycota	Agaricomycetes	Hysterangiales	Hysterangiaceae	Hysterangium							e-120
genus	Fungi	Basidiomycota	Agaricomycetes	Agaricales	Inocybaceae	Inocybe							e-100
genus	Fungi	Basidiomycota	Agaricomycetes	Agaricales	Hydnangiaceae	Laccaria							e-180
genus	Fungi	Ascomycota	Leotiomycetes	Leotiales	Leotiaceae	Leotia							e-120
genus	Fungi	Ascomycota	Pezizomycetes	Pezizales	Leucangiaceae	Leucangium							e-120
genus	Fungi	Ascomycota	Pezizomycetes	Pezizales	Pezizaceae	Marcelleina							e-115
genus	Fungi	Ascomycota	Pezizomycetes	Pezizales	Pezizaceae	Peziza							e-115
genus	Fungi	Ascomycota	Pezizomycetes	Pezizales	Otideaceae	Otidea							e-150
genus	Fungi	Ascomycota	Pezizomycetes	Pezizales	Pezizaceae	Pachyphloeus							e-120
genus	Fungi	Ascomycota	Pezizomycetes	Pezizales	Amylascaceae	Amylascus							e-120
genus	Fungi	Basidiomycota	Agaricomycetes	Agaricales	Unknown	Paralyophyllum								0.91
genus	Fungi	Basidiomycota	Agaricomycetes	Boletales	Paxillaceae	Paxillus							e-115
genus	Fungi	Basidiomycota	Agaricomycetes	Boletales	Bolbitiaceae	Gyrodon							e-115
genus	Fungi	Basidiomycota	Agaricomycetes	Agaricales	Cortinariaceae	Phaeocollybia							e-110
genus	Fungi	Ascomycota	Leotiomycetes	Helotiales	Phaeohelotiaceae	Phaeohelotium								0.96
genus	Fungi	Basidiomycota	Agaricomycetes	Thelephorales	Bankiaceae	Phellodon							e-140
genus	Fungi	Basidiomycota	Agaricomycetes	Thelephorales	Bankiaceae	Bankera							e-140
genus	Fungi	Basidiomycota	Agaricomycetes	Agaricales	Rhizopogonaceae	Piloderma							e-130
genus	Fungi	Basidiomycota	Agaricomycetes	Boletales	Pisolithaceae	Pisolithus							e-75
genus	Fungi	Basidiomycota	Agaricomycetes	Boletales	Sclerodermataceae	Scleroderma							e-75
genus	Fungi	Basidiomycota	Agaricomycetes	Agaricales	Tricholomataceae	Porpoloma								0.89
genus	Fungi	Basidiomycota	Agaricomycetes	Thelephorales	Pseudotomentellaceae	Pseudotomentella							e-120
genus	Fungi	Ascomycota	Pezizomycetes	Pezizales	Pezizaceae	Pulvinula							e-150
genus	Fungi	Ascomycota	Pezizomycetes	Pezizales	Pezizaceae	Pustularia							e-160
genus	Fungi	Ascomycota	Pezizomycetes	Pezizales	Pyronemataceae	Pyronemataceae						e-155
genus	Fungi	Basidiomycota	Agaricomycetes	Gomphales	Gomphaceae	Ramaria							e-120
genus	Fungi	Basidiomycota	Agaricomycetes	Gomphales	Gomphaceae	Gautieria							e-120
genus	Fungi	Ascomycota	Pezizomycetes	Pezizales	Pezizaceae	Rhodoscypha								0.85
genus	Fungi	Basidiomycota	Agaricomycetes	Russulales	Russulaceae	Russula							e-105
genus	Fungi	Basidiomycota	Agaricomycetes	Russulales	Russulaceae	Lactarius							e-105
genus	Fungi	Ascomycota	Pezizomycetes	Pezizales	Sarcosphaeraceae	Sarcosphaera								0.80
genus	Fungi	Basidiomycota	Agaricomycetes	Sebacinales	Sebacinaceae	Sebacina							e-140
genus	Fungi	Basidiomycota	Agaricomycetes	Sebacinales	Sebacinaceae	Serendipita								0.95
genus	Fungi	Ascomycota	Pezizomycetes	Pezizales	Pezizaceae	Sphaerosporella							e-140
genus	Fungi	Basidiomycota	Agaricomycetes	Boletales	Suillaceae	Suillus							e-140
genus	Fungi	Basidiomycota	Agaricomycetes	Boletales	Rhizopogonaceae	Rhizopogon							e-140
genus	Fungi	Ascomycota	Pezizomycetes	Pezizales	Pezizaceae	Tarzetta							e-160
genus	Fungi	Ascomycota	Pezizomycetes	Pezizales	Terfeziaceae	Terfezia							e-115
genus	Fungi	Ascomycota	Pezizomycetes	Pezizales	Pezizaceae	Peziza							e-115
genus	Fungi	Basidiomycota	Agaricomycetes	Thelephorales	Thelephoraceae	Tomentella							e-145
genus	Fungi	Basidiomycota	Agaricomycetes	Thelephorales	Thelephoraceae	Thelephora							e-145
genus	Fungi	Basidiomycota	Agaricomycetes	Thelephorales	Thelephoraceae	Tomentellopsis								0.87
genus	Fungi	Basidiomycota	Agaricomycetes	Gomphales	Tremellodendropsidaceae	Tremellodendropsis								0.89
genus	Fungi	Basidiomycota	Agaricomycetes	Agaricales	Tricholomataceae	Tricholoma							e-155
genus	Fungi	Ascomycota	Pezizomycetes	Pezizales	Tuberaceae	Tuber							e-100
genus	Fungi	Ascomycota	Pezizomycetes	Pezizales	Helvellaceae	Helvella							e-100
genus	Fungi	Basidiomycota	Agaricomycetes	Sebacinales	Tulasnellaceae	Tulasnella								0.92
genus	Fungi	Ascomycota	Pezizomycetes	Pezizales	Pyronemataceae	Wilcoxina							e-170
